# *In vivo* CRISPR screening identifies *NF1/RASA1/TP53* co-mutations and downstream MEK signaling as a common key mechanism of sinonasal tumorigenesis

**DOI:** 10.1101/2025.05.19.654661

**Authors:** Kenny Vu, Sreenivasulu Gunti, Ramya Viswanathan, Anjali Nandal, Riley Larkin, Sungwoo Cho, Jonathan Zou, Shivani Ramolia, Austin T.K. Hoke, Siani M. Barbosa, Gary L. Gallia, Lisa M. Rooper, Charalampos S. Floudas, Hui Cheng, Christine N. Miller, Mary R. Guest, Marco Notaro, Arati Raziuddin, Zhonghe Sun, Xiaolin Wu, Farhoud Faraji, Matt Lechner, Federico Comoglio, Elijah F. Edmondson, Raj Chari, Nyall R. London

## Abstract

Genomic alterations driving tumorigenesis in sinonasal malignancies remain largely unexplored. Here, we perform an *in vivo* loss-of-function screen using a pooled custom single-guide library delivered to the sinonasal cavity by adeno-associated virus vector to identify cancer driver genes across diverse sinonasal malignancies. This approach yielded sinonasal malignancies with diverse histologies, including sinonasal squamous cell carcinoma, adenocarcinoma, poorly differentiated sinonasal carcinoma, and sinonasal neuroendocrine tumors characteristic of olfactory neuroblastoma. Surprisingly, rather than observing distinct sgRNA profiles across sinonasal tumor subtypes, common recurrent mutations were identified in *Nf1* (79%), *Rasa1* (74%), and *Trp53* (68%) across malignancies with distinct histologies. Utilizing an orthogonal approach, we confirmed that *Nf1/Trp53* were required for sinonasal tumorigenesis. Given that loss-of-function in *NF1* and *RASA1* may lead to increased Ras activity and downstream MEK signaling, we tested small molecule targeting of the RAS-MAPK pathway in sinonasal malignancies. Indeed, both tumor cell lines derived from our loss-of-function approach as well as from human sinonasal malignancies displayed significant sensitivity to MEK inhibition in standard *in vitro* culture and organoid models. These findings demonstrate that loss of NF1 and RASA1-mediated Ras-GAP activity leads to Ras activation and downstream MEK signaling which is a potential common target throughout major sinonasal tumor subtypes.
