## Supplementary Table 2 for "*In vivo* CRISPR screening identifies *NF1/RASA1/TP53* co-mutations and downstream MEK signaling as a common key mechanism of sinonasal tumorigenesis"

### Sheet: Sheet1
tumor_sample_barcode	hugo_symbol	count
t01	Arid1a | Ccnd1 | Cdh1 | Tgfbr2 | Nf1 | Rasa1 | Ep300 | Pten	8
t02	Fh1 | Wt1 | Sord | Rbl1 | Pik3ca | Fbxw7 | Nras | Fubp1 | Cdkn2b | Rbbp4 | Kmt2e | Kmt2c | Kdr | Kmt5a | Fzd9 | Tet3 | Fgfr2 | Kmt2a | Tgfbr2 | Syne1 | Smarcc2 | Egfr | Nf1 | Smarcd2 | Zfp750 | Nkx2-1 | Gli3 | Tert | Rasa1 | Ajuba | Crebbp | Cdkn1a | Notch3 | Daxx | Bcor | Dmd	36
t05	Pax3 | Notch1 | Tsc1 | Dnmt3b | Rbl1 | Lef1 | Cdkn2a | Kmt2e | Smarcd3 | Fgfr3 | Ezh2 | Tet3 | Cic | Ctnnb1 | Hdac2 | Nf1 | Dnmt3a | Tert | Rasa1 | Ep300 | Kmt2d | Prdm9	22
t06	Notch1 | Fbxw7 | Fubp1 | Kit | Setd2 | Stk11 | Trp53 | Ywhae | Nf1 | Rasa1 | Msh3 | Ajuba | Apobec3 | Kmt2d | Arid1b	15
t07	Kdr | Kmt5a | Trp53 | Nf1 | Smarcd2 | Rasa1 | Pten	7
t08	Ttn | Arid1a | Trp53 | Dnmt3a | Nfkbia | Runx1 | Pten	7
t10	Kmt2b | Trp53 | Zfp750 | Rasa1 | Ajuba | Kdm6a	6
t14	Ttn | Cdkn2a | Chd5 | Kmt2c | Tet3 | Cdkn1b | Kmt2a | Smarcc1 | Trp53 | Nf1 | Nkx2-1 | Rasa1 | Msh3 | Crebbp | Cdkn1a | Daxx	16
t15	Cdkn2a | Tet3 | Xrcc1 | Polr2a | Nf1 | Rnf43 | Rasa1 | Msh3 | Arid1b | Smad4 | Pten	11
t44	Fh1 | Trp53 | Smarcd2 | Kmt2d | Apc	5
t45	Tsc1 | Fbxw7 | Cdkn2b | Kdr | Tgfbr2 | Trp53 | Nf1 | Rasa1 | Ajuba | Ddx3x	10
t48	Smarcd3 | Kdm5a | Stk11 | Nf1 | Rasa1	5
t49	Mbd4 | Kmt2a | Hdac2 | Trp53 | Ywhae | Nf1 | Zfp750 | Rasa1 | Pten	9
t50	Tsc1 | Cdkn1b | Trp53 | Nf1 | Chd1	5
t53	Cdkn2b | Kmt2c | Kmt5a | Tet3 | Smarcc2 | Nf1 | Brca1 | Rasa1 | Pik3r1 | Kdm5c	10
t54	Fbxw7 | Kdm5a | Smarca4 | Npm1 | Map2k4 | Trp53 | Nf1 | Crebbp | Chd1	9
t57	Sord | Fbxw7 | Trp53 | Nf1 | Rnf43 | Brca1 | Nfkbia | Rasa1 | Ajuba	9
t60	Fbxw7 | Ccnd1 | Trp53 | Naa10	4
t61	Fh1 | Ttn | Nsd2 | Smarcb1 | Trp53 | Nf1 | Tert | Rasa1	8
